# Functional characterization of clinical isolates of the opportunistic fungal pathogen *Aspergillus nidulans*

**DOI:** 10.1101/2020.01.28.917278

**Authors:** Rafael Wesley Bastos, Clara Valero, Lilian Pereira Silva, Taylor Schoen, Milton Drott, Verônica Brauer, Rafael Silva-Rocha, Abigail Lind, Jacob L. Steenwyk, Antonis Rokas, Fernando Rodrigues, Agustin Resendiz-Sharpe, Katrien Lagrou, Marina Marcet-Houben, Toni Gabaldón, Erin McDonnell, Ian Reid, Adrian Tsang, Berl R. Oakley, Flávia Vieira Loures, Fausto Almeida, Anna Huttenlocher, Nancy P. Keller, Laure Nicolas Annick Ries, Gustavo H. Goldmana

## Abstract

*Aspergillus nidulans* is an opportunistic fungal pathogen in patients with immunodeficiency and virulence of *A. nidulans* isolates has mainly been studied in the context of the chronic granulomatous disease (CGD), with characterization of clinical isolates obtained from non-CGD patients remaining elusive. This study therefore carried out a detailed biological characterization of two *A. nidulans* clinical isolates (CIs), obtained from a patient with breast carcinoma and pneumonia and from a patient with cystic fibrosis that underwent lung transplantation, and compared them to the reference, non-clinical A4 strain. Both CIs presented increased growth in comparison to the reference strain in the presence of physiologically-relevant carbon sources. Metabolomic analyses showed that the three strains are metabolically very different from each other in these carbon sources. Furthermore, the CIs were highly susceptible to cell wall perturbing agents but not to other physiologically-relevant stresses. Genome analyses identified several frame-shift variants in genes encoding cell wall integrity (CWI) signalling components. Significant differences in CWI signalling were confirmed by western blotting among the three strains. *In vivo* virulence studies using several different models revealed that strain MO80069 had significantly higher virulence in hosts with impaired neutrophil function when compared to the other strains. In summary, this study presents detailed biological characterization of two *A. nidulans sensu stricto* clinical isolates. Just like in *A. fumigatus,* strain heterogeneity exists in *A. nidulans* clinical strains that can define virulence traits. Further studies are required to fully characterize *A. nidulans* strain-specific virulence traits and pathogenicity.

**Importance:** Immunocompromised patients are susceptible to infections with opportunistic filamentous fungi from the genus *Aspergillus.* Although *A. fumigatus* is the main etiological agent of *Aspergillus* spp.-related infections, other species, such as *A. nidulans* are prevalent in a condition-specific manner. *A. nidulans* is a predominant infective agent in patients suffering from chronic granulomatous disease (CGD). *A. nidulans* isolates have mainly been studied in the context of CGD, although infection with *A. nidulans* also occurs in non-CGD patients. This study carried out a detailed biological characterization of two non-CGD *A. nidulans* clinical isolates and compared it to a reference strain. Phenotypic, metabolomic and genomic analyses highlight fundamental differences in carbon source utilization, stress responses and maintenance of cell wall integrity among the strains. One clinical strain had increased virulence in models with impaired neutrophil function. Just as in *A. fumigatus,* strain heterogeneity exists in *A. nidulans* clinical strains that can define virulence traits.
