## Supplemental Table 1 for "Functional characterization of clinical isolates of the opportunistic fungal pathogen *Aspergillus nidulans*"

### Sheet: Glucose
Supplementary Table 2. Identified metabolites in the A. nidulans clinical isolates MO80069 and SP-2605-48 and the reference strain FGSC-A4 when grown for 24 h in minimal medium (MM) supplemented with fructose and after transfer to MM supplemented with either glucose, acetate, ethanol or mucin for 16 h. Also shown are the average and standard deviations for normalised (divided by fungal dryweight)…
	FGSC-A4		MO80069						FGSC-A4		SP-2605-48
Metabolite	AVG	SD	AVG	SD	p-value	FC		Metabolite	AVG	SD	AVG	SD	p-value	FC
C4H4O4 [Fumarate|Maleate]	1.39069	0.145167	0.816117	0.08106	0.000163365	0.586845		Tryptophan	0.724788	0.164576	1.96657	0.444925	0.0029872	2.71331
Ornithine	2.63969	0.78572	0.360431	0.0791647	0.000209571	0.136543		Glycerol	0.795378	0.0891019	1.31405	0.185882	0.00380717	1.65211
Glutamine	1.2134	0.278523	0.429963	0.0706396	0.00062263	0.354345		Proline	0.848437	0.0316135	1.27046	0.146638	0.00402691	1.49741
Arginine	1.60881	0.334211	0.645209	0.0768982	0.00176552	0.401046		C4H4O4 [Fumarate|Maleate]	1.39069	0.145167	1.0083	0.0374227	0.00533268	0.725038
Glycine	1.19264	0.170519	0.734186	0.111516	0.00207337	0.615596		C5H10O5 [Ribose|Ribulose]	0.0920974	0.0331157	0.819947	0.425349	0.00614662	8.90304
C5H10O5 [Ribose|Ribulose]	0.0920974	0.0331157	1.36265	0.264083	0.00219702	14.7958		Glycerol 3-P	0.792179	0.0917633	1.24419	0.232548	0.010638	1.57059
Glycerol 3-P	0.792179	0.0917633	1.18312	0.190267	0.00369874	1.4935		Urea	1.58688	0.122084	0.871353	0.14946	0.0140877	0.5491
Urea	1.58688	0.122084	0.917606	0.209313	0.00376745	0.578247		trans-4-Hydroxyproline	0.777371	0.0643486	1.1629	0.212334	0.0181908	1.49594
5-Oxoproline	1.29653	0.172276	0.729196	0.183638	0.00493044	0.562419		Phenylalanine	0.949992	0.268174	1.60972	0.268841	0.0234826	1.69445
Lysine	1.97058	0.729247	0.488427	0.0849096	0.00534438	0.247859		b-Alanine	0.925783	0.194362	1.34113	0.109616	0.0246766	1.44864
Threonine	1.09754	0.154924	0.716052	0.119422	0.00548152	0.652412		Valine	1.02255	0.15062	1.35826	0.0779042	0.0261991	1.32831
Proline	0.848437	0.0316135	1.05894	0.137767	0.0151775	1.2481		Ornithine	2.63969	0.78572	1.19663	0.359894	0.0265196	0.453323
Alanine	1.06628	0.0388611	0.895884	0.101113	0.0173934	0.840193		Aspartate	1.20067	0.155189	0.940591	0.0715881	0.0293411	0.783391
trans-4-Hydroxyproline	0.777371	0.0643486	1.18785	0.235923	0.0190943	1.52803		5-Oxoproline	1.29653	0.172276	1.01431	0.114498	0.0388511	0.782323
Glutamate	1.21965	0.175517	0.640355	0.269264	0.0203268	0.525031		Arginine	1.60881	0.334211	1.08438	0.155727	0.0455374	0.674026
C5H10O5 [Xylose|Arabinose|Lyxose]	0.551644	0.253162	1.87224	0.511467	0.027065	3.39394		Alanine	1.06628	0.0388611	1.00873	0.0376797	0.0744429
Histidine	1.0688	0.158751	0.564308	0.0788794	0.0270957	0.527982		Orthophosphate	1.03444	0.128491	0.890624	0.0265866	0.0928845
Valine	1.02255	0.15062	0.790166	0.125863	0.0483012	0.772739		Riboflavin	1.38332	0.491564	0.837559	0.195997	0.100563
4-Aminobutanoate	1.5152	0.562629	0.846335	0.248376	0.0531939			Leucine	0.977247	0.213358	1.22906	0.0283684	0.110396
Orthophosphate	1.03444	0.128491	1.32016	0.215236	0.0586976			4-Aminobutanoate	1.5152	0.562629	0.967108	0.120843	0.120955
Adenine	1.05362	0.0726758	0.959584	0.0787476	0.146591			Tyrosine	1.01242	0.320671	1.36455	0.089677	0.12785
Methionine	1.26831	0.366507	0.931205	0.203899	0.152598			Asparagine	0.854761	0.211224	1.20298	0.175373	0.134029
Phenylalanine	0.949992	0.268174	0.705075	0.139009	0.166209			Adenine	1.05362	0.0726758	0.954331	0.0716611	0.13734
Aspartate	1.20067	0.155189	1.04168	0.156376	0.173763			Isoleucine	0.94526	0.205911	1.14521	0.0949889	0.15642
Tetradecanoate	1.07108	0.0917927	0.970002	0.115602	0.187021			Succinate	1.04003	0.0793186	0.947832	0.0968241	0.185081
Citrate	1.01776	0.165576	1.22516	0.264743	0.233304			C5H10O5 [Xylose|Arabinose|Lyxose]	0.551644	0.253162	0.862358	0.128926	0.195284
Isoleucine	0.94526	0.205911	0.78093	0.172204	0.237545			Lysine	1.97058	0.729247	1.28152	0.303743	0.201705
Leucine	0.977247	0.213358	0.830715	0.117358	0.285819			Tetradecanoate	1.07108	0.0917927	0.870311	0.249305	0.201933
myo-Inositol	1.0982	0.134007	0.983438	0.269902	0.363923			Citrate	1.01776	0.165576	0.855251	0.0933594	0.208237
Riboflavin	1.38332	0.491564	1.06637	0.160761	0.367079			Trehalose	1.16629	0.247453	0.917193	0.297608	0.224101
Tyrosine	1.01242	0.320671	0.850696	0.11546	0.457441			Glycine	1.19264	0.170519	1.04601	0.152969	0.250099
Tryptophan	0.724788	0.164576	0.887308	0.282925	0.467028			Glutamate	1.21965	0.175517	1.08209	0.180133	0.338317
Asparagine	0.854761	0.211224	0.957295	0.147838	0.512071			Uracil	1.0593	0.282723	0.878307	0.164714	0.353083
Uracil	1.0593	0.282723	0.952375	0.204618	0.590296			Histidine	1.0688	0.158751	1.63676	0.955829	0.583048
Glycerol	0.795378	0.0891019	0.87155	0.201307	0.61937			myo-Inositol	1.0982	0.134007	1.01863	0.571047	0.640634
b-Alanine	0.925783	0.194362	0.85809	0.176732	0.622027			Glutamine	1.2134	0.278523	1.24785	0.234473	0.835783
Lactate	0.97498	0.339944	1.09158	0.281457	0.649276			Methionine	1.26831	0.366507	1.30077	0.302016	0.861102
Mannitol	0.957974	0.0769883	1.00184	0.145359	0.662755			Lactate	0.97498	0.339944	0.970555	0.123026	0.895791
Trehalose	1.16629	0.247453	1.15268	0.348355	0.849104			Mannitol	0.957974	0.0769883	0.954301	0.111124	0.933543
Succinate	1.04003	0.0793186	1.04726	0.0658814	0.881473			Threonine	1.09754	0.154924	1.08836	0.0446782	0.985435
Identified metabolites		40
Significant	MO80069	18
	SP260548	15

### Sheet: Acetate
	FGSC-A4		MO80069						FGSC-A4		SP-2605-48
Metabolite	AVG	SD	AVG	SD	p-value	FC		Metabolite	AVG	SD	AVG	SD	p-value	FC
Citric acid	0.811707	0.0584762	2.07189	0.431702	0.000162459	2.55251		trans-4-Hydroxyproline	0.322173	0.0308976	0.925898	0.0755583	9.03615e-08	2.87391
Phenylalanine	0.711874	0.0654558	1.14003	0.138595	0.000164125	1.60145		Butanoic acid, 4-amino-	0.741606	0.11638	1.83861	0.222612	9.08099e-06	2.47922
Tryptophan	0.552281	0.0455029	1.1018	0.195748	0.000385795	1.99499		Trehalose	0.188418	0.0133765	0.381199	0.0671451	0.000209214	2.02316
Valine	0.810494	0.0568854	1.16498	0.128943	0.000694053	1.43737		Valine	0.810494	0.0568854	1.09323	0.091548	0.00024864	1.34885
Leucine	0.797209	0.0290182	1.22259	0.139127	0.000766501	1.53359		Leucine	0.797209	0.0290182	1.12455	0.0965016	0.000254351	1.41061
Alanine	1.07899	0.0837807	1.69432	0.239458	0.000863639	1.57028		Glycerol	0.301305	0.0459155	0.513514	0.0304927	0.000414487	1.7043
Isoleucine	0.775203	0.0342592	1.15806	0.134138	0.000906049	1.49388		Isoleucine	0.775203	0.0342592	1.032	0.0933139	0.000679817	1.33126
Glycerol 3-P	0.606757	0.100873	1.25896	0.293153	0.00106468	2.0749		Glycerol 3-P	0.606757	0.100873	1.28989	0.114504	0.000697393	2.12588
Orthophosphate	0.697294	0.0520408	0.885845	0.0721253	0.00129236	1.2704		Rhamnose	0.801582	0.076508	0.43145	0.0690169	0.0010567	0.538248
Threonine	0.363772	0.0171561	0.528728	0.0605937	0.00131475	1.45346		Tryptophan	0.552281	0.0455029	0.980306	0.16583	0.00108947	1.77501
trans-4-Hydroxyproline	0.322173	0.0308976	0.612245	0.100444	0.00145651	1.90036		Phenylalanine	0.711874	0.0654558	1.25228	0.221787	0.00128646	1.75914
Butanoic acid, 4-amino-	0.741606	0.11638	1.27017	0.25632	0.00148926	1.71274		Asparagine	0.857989	0.152132	0.488888	0.029462	0.00142004	0.569807
Lysine	0.100738	0.00795914	0.170079	0.035528	0.00324709	1.68834		Orthophosphate	0.697294	0.0520408	0.901977	0.0844596	0.00153129	1.29354
Aspartate	0.727997	0.0926944	1.04287	0.189082	0.00854032	1.43252		Threonine	0.363772	0.0171561	0.447924	0.0354954	0.0023605	1.23133
Ornithine	0.458155	0.0317785	0.289589	0.0367966	0.00956068	0.632076		b-Alanine	0.327898	0.0391298	0.504693	0.0809817	0.00247028	1.53918
Trehalose	0.188418	0.0133765	0.38254	0.106791	0.0136452	2.03028		Lysine	0.100738	0.00795914	0.140903	0.0178538	0.00248807	1.39871
Glycerol	0.301305	0.0459155	0.501254	0.135325	0.0139469	1.66361		Uracil	0.809817	0.129996	1.27755	0.210813	0.00263233	1.57758
Asparagine	0.857989	0.152132	0.487446	0.116418	0.0141027	0.568126		Aspartate	0.727997	0.0926944	0.979461	0.0776641	0.00282382	1.34542
Serine	0.489438	0.0521012	0.598162	0.0602781	0.0143071	1.22214		Citric acid	0.811707	0.0584762	1.20476	0.145767	0.0035707	1.48423
Glutamate	0.993989	0.0798133	1.20113	0.14428	0.0250995	1.20839		Serine	0.489438	0.0521012	0.620027	0.0402049	0.00397062	1.26681
b-Alanine	0.327898	0.0391298	0.550973	0.159347	0.0308199	1.68032		Methionine	0.550136	0.0690042	0.828605	0.147696	0.00517809	1.50618
Histidine	0.00803727	0.00227025	0.0197023	0.00728903	0.0332828	2.45137		(r|z) Spermidine	0.927448	0.0986704	0.661801	0.0928143	0.00859809	0.713572
C5H10O5 [Ribulose|Xylulose]	0.925246	0.0955158	1.08787	0.120958	0.04107	1.17576		Glutamate	0.993989	0.0798133	1.27674	0.155846	0.00875511	1.28447
Urea (2TMS)	0.291521	0.0443716	0.222762	0.0332235	0.0537357			Glucose	0.852082	0.053777	0.993011	0.0396399	0.0101594	1.16539
Erythritol	1.98127	0.443665	1.35714	0.33201	0.0595009			C5H10O5 [Ribulose|Xylulose]	0.925246	0.0955158	1.1708	0.135178	0.0108935	1.26539
C4H4O4 [Fumarate|Maleate]	1.41728	0.160999	1.15429	0.176068	0.0600808			(r|x) C5H12O5 [Ribitol|Arabitol]	1.52244	0.138613	1.21858	0.143432	0.0130249	0.800411
Glycine	0.871472	0.0745084	1.03534	0.141325	0.0647671			(r|x) C5H10O5 [Ribose|Ribulose]	1.67107	0.176389	1.31495	0.167181	0.0147264	0.786891
Uracil	0.809817	0.129996	0.999195	0.174029	0.0868435			Alanine	1.07899	0.0837807	1.40723	0.208499	0.0148188	1.3042
Pyruvate	0.928051	0.0489801	1.52578	0.563664	0.110768			5-Oxoproline	0.974055	0.0595032	1.12605	0.105725	0.0321936	1.15604
Tyrosine	0.711107	0.0634965	0.925736	0.219272	0.129504			Urea (2TMS)	0.291521	0.0443716	0.202935	0.0452483	0.0388956	0.696125
Citrulline	0.697709	0.215069	0.910067	0.134607	0.167887			Citrulline	0.697709	0.215069	1.08531	0.268352	0.0737827
(r|x) C5H12O5 [Ribitol|Arabitol]	1.52244	0.138613	1.29723	0.30095	0.18545			Tyrosine	0.711107	0.0634965	1.03145	0.311287	0.0823159
Glutamine	0.448841	0.0555853	0.395493	0.0695877	0.218322			Erythritol	1.98127	0.443665	1.46553	0.318584	0.0897673
(r|z) Spermidine	0.927448	0.0986704	1.0409	0.149379	0.253565			Ornithine	0.458155	0.0317785	0.341846	0.126728	0.169803
(r|x) C5H10O5 [Ribose|Ribulose]	1.67107	0.176389	1.45849	0.368689	0.277834			Pyruvate	0.928051	0.0489801	1.03505	0.1205	0.174632
5-Oxoproline	0.974055	0.0595032	1.0256	0.0899312	0.348152			Glutamine	0.448841	0.0555853	0.532737	0.122642	0.266423
Rhamnose	0.801582	0.076508	0.764681	0.0185673	0.39126			Histidine	0.00803727	0.00227025	0.0162293	0.00886665	0.277963
Glucose	0.517683	0.353908	0.694226	0.0396878	0.448037			C4H4O4 [Fumarate|Maleate]	1.41728	0.160999	1.30581	0.281769	0.426484
Glucose	0.852082	0.053777	0.919252	0.158473	0.475486			(r|x) Mannose	0.903487	0.69189	1.23818	0.366119	0.44391
Adenine	0.620748	0.0884614	0.58171	0.121214	0.570253			Glycine	0.871472	0.0745084	0.904024	0.0579085	0.492314
Methionine	0.550136	0.0690042	0.633076	0.181699	0.577497			Glucose	0.517683	0.353908	0.864639	0.439072	0.539405
(r|x) Mannose	0.903487	0.69189	0.987443	0.234981	0.610941			myo-Inositol	0.623311	0.0654216	0.597779	0.058966	0.54913
myo-Inositol	0.623311	0.0654216	0.604347	0.0848907	0.702022			Adenine	0.620748	0.0884614	0.670662	0.137418	0.627781
Fructose [|Psicose]	0.551559	NA	2.52148	2.73147	NA			Fructose [|Psicose]	0.551559	NA	8.70699	11.3583	NA
Identified metabolites		44
Significant	MO80069	23
	SP260548	30

### Sheet: Ethanol
	FGSC-A4		MO80069						FGSC-A4		SP-2605-48
Metabolite	AVG	SD	AVG	SD	p-value	FC		Metabolite	AVG	SD	AVG	SD	p-value	FC
trans-4-Hydroxyproline	0.512549	0.0527737	1.0228	0.103147	7.07557e-05	1.99552		trans-4-Hydroxyproline	0.512549	0.0527737	1.60026	0.218626	1.90357e-05	3.12216
Glutamate	1.23866	0.105791	0.651932	0.0206121	0.000167215	0.526322		Glutamine	1.02537	0.0505492	1.4137	0.0816952	0.000585688	1.37872
Glutamine	1.02537	0.0505492	0.477665	0.0568234	0.000265686	0.465846		Proline	1.25246	0.0769291	0.96769	0.0398586	0.000824062	0.77263
myo-Inositol	1.39471	0.160296	0.778021	0.0623405	0.000344276	0.557837		Alanine	1.03684	0.035845	0.887218	0.0349046	0.00105895	0.855698
C5H10O5 [Ribose|Ribulose]	0.15183	0.0174267	1.17076	0.186508	0.000421635	7.71095		Aspartate	1.35262	0.0724871	0.892287	0.0222616	0.00192243	0.659674
Proline	1.25246	0.0769291	0.982095	0.0396172	0.0011069	0.784131		Glycerol	0.771354	0.0321529	1.31923	0.184728	0.00296001	1.71028
Trehalose	0.448068	0.0165669	1.13457	0.203043	0.00123879	2.53213		Lactate	0.807417	0.111805	1.57354	0.16362	0.0036635	1.94886
Methionine	1.57641	0.303518	0.861436	0.117062	0.00384547	0.546453		Arginine	0.691423	0.129693	1.24222	0.118552	0.00388537	1.79662
Aspartate	1.35262	0.0724871	1.01191	0.0251736	0.00504343	0.748113		Mannitol	0.851912	0.0812284	1.11972	0.0751338	0.00453407	1.31436
Lysine	0.756621	0.0926124	1.05604	0.0906964	0.00562456	1.39574		4-Aminobutanoate	0.45854	0.09443	1.02695	0.163015	0.00772821	2.2396
4-Aminobutanoate	0.45854	0.09443	1.03129	0.114615	0.0120079	2.24908		Glutamate	1.23866	0.105791	0.991048	0.027698	0.00892199	0.800099
Phenylalanine	1.44066	0.228425	0.954351	0.0449464	0.0128733	0.662439		Glycine	1.19472	0.179577	0.7615	0.0247817	0.00908874	0.63739
Valine	1.23349	0.170678	0.907415	0.06614	0.0185765	0.73565		Methionine	1.57641	0.303518	0.984121	0.0874319	0.0129363	0.624278
Citrate	1.30037	0.167662	0.953884	0.104648	0.0185907	0.733546		C5H10O5 [Ribose|Ribulose]	0.15183	0.0174267	0.787787	0.331549	0.0135141	5.1886
Isoleucine	1.14462	0.138292	0.898258	0.057698	0.0246939	0.784764		b-Alanine	0.959867	0.12698	1.67654	0.0489657	0.014083	1.74663
Arginine	0.691423	0.129693	0.992868	0.0386227	0.0273326	1.43598		Ornithine	0.743389	0.132909	1.24561	0.161554	0.0143542	1.67559
Mannitol	0.851912	0.0812284	1.01301	0.0402771	0.0279745	1.18911		Citrate	1.30037	0.167662	0.959476	0.0335062	0.0148315	0.737846
Leucine	1.19149	0.142974	0.959239	0.0602425	0.0339426	0.805078		myo-Inositol	1.39471	0.160296	1.05018	0.149621	0.019586	0.752975
Tetradecanoate	1.24313	0.22088	0.9202	0.110942	0.0404581	0.740226		Trehalose	0.448068	0.0165669	1.03061	0.000550304	0.0199467	2.30011
Tryptophan	1.09628	0.057198	0.967582	0.0718187	0.0442103	0.882608		Threonine	1.28238	0.188218	0.922772	0.0337014	0.0206849	0.71958
Glycerol	0.771354	0.0321529	0.946612	0.121831	0.0458959	1.22721		Adenine	1.00428	0.095129	1.21872	0.107747	0.0261074	1.21353
Threonine	1.28238	0.188218	0.998173	0.0121481	0.0484107	0.778379		Lysine	0.756621	0.0926124	1.02757	0.167508	0.0326751	1.35811
Histidine	1	0.0389378	0.735543	0.118597	0.0726377			Orthophosphate	0.986035	0.0621607	1.09926	0.0632137	0.0447291	1.11483
Tyrosine	1.268	0.25943	0.975582	0.0550124	0.0945056			Glycerol 3-P	0.835303	0.098553	1.05342	0.0583374	0.0539753
Adenine	1.00428	0.095129	0.811101	0.143304	0.0952117			Leucine	1.19149	0.142974	0.989778	0.0654216	0.0552026
Ornithine	0.743389	0.132909	0.955945	0.0634695	0.108067			Phenylalanine	1.44066	0.228425	1.08598	0.159565	0.0629193
Succinate	0.843612	0.11921	1.01244	0.0535699	0.129857			Tetradecanoate	1.24313	0.22088	0.942746	0.142191	0.0650844
Glycine	1.19472	0.179577	1.02346	0.0356915	0.15501			Histidine	1	0.0389378	1.25664	0.148264	0.0736985
Asparagine	0.800728	0.183902	1.03638	0.0817073	0.163273			Succinate	0.843612	0.11921	1.05629	0.0742932	0.0828925
Orthophosphate	0.986035	0.0621607	0.901926	0.0868711	0.166065			Urea	1.07013	0.121688	0.882322	0.0251121	0.0871989
b-Alanine	0.959867	0.12698	0.818752	0.0180549	0.169965			Valine	1.23349	0.170678	1.02482	0.0394563	0.0912894
Glycerol 3-P	0.835303	0.098553	0.960442	0.126607	0.21998			Isoleucine	1.14462	0.138292	1.01044	0.0183362	0.157504
Lactate	0.807417	0.111805	0.929977	0.123319	0.259474			Tyrosine	1.268	0.25943	0.999502	0.169614	0.162138
Riboflavin	0.954777	0.173758	0.987539	0.104828	0.712971			C4H4O4 [Fumarate|Maleate]	0.863236	0.270724	1.21969	0.145148	0.195234
C4H4O4 [Fumarate|Maleate]	0.863236	0.270724	0.892466	0.0747861	0.768114			Asparagine	0.800728	0.183902	1.00133	0.0968004	0.202956
Urea	1.07013	0.121688	1.10287	0.169275	0.82034			Riboflavin	0.954777	0.173758	1.06858	0.0742887	0.305138
Uracil	0.951906	0.309844	0.957588	0.0620398	0.849922			Tryptophan	1.09628	0.057198	0.999164	0.160756	0.381909
Alanine	1.03684	0.035845	1.03233	0.0505035	0.878292			Uracil	0.951906	0.309844	1.09531	0.122569	0.49115
C5H10O5 [Xylose|Arabinose|Lyxose]	NA	NA	NA	NA	NA			C5H10O5 [Xylose|Arabinose|Lyxose]	NA	NA	NA	NA	NA
5-Oxoproline	1.69304	NA	1.00415	0.0315338	NA			5-Oxoproline	1.69304	NA	NA	NA	NA
Identified metabolites		40
Significant	MO80069	22
	SP260548	23

### Sheet: Mucin
	FGSC-A4		MO80069						FGSC-A4		SP-2605-48
Metabolite	AVG	SD	AVG	SD	p-value	FC		Metabolite	AVG	SD	AVG	SD	p-value	FC
Butanoic acid, 4-amino-	0.283296	0.0287033	1.52255	0.201812	6.34913e-08	5.37439		Aspartate	2.52291	0.20951	0.880701	0.177349	0.000752559	0.349081
Glycerol	1.61068	0.15358	2.69924	0.187599	1.65562e-05	1.67584		Urea (2TMS)	1.0849	0.123697	1.65111	0.236289	0.00124844	1.5219
Alanine	0.541028	0.0383223	0.916918	0.0843251	1.78838e-05	1.69477		Trehalose	4.13583	0.984144	1.54289	0.533426	0.00173482	0.373054
C4H4O4 [Fumarate|Maleate]	0.246102	0.0380018	0.759581	0.137463	1.93326e-05	3.08644		Threonine	1.64657	0.177484	2.60874	0.458613	0.0037646	1.58435
Isoleucine	0.918164	0.0682254	1.27303	0.111236	0.00020062	1.3865		Glutamine	2.63975	0.416218	1.65043	0.240414	0.00378231	0.625221
myo-Inositol	1.59135	0.0723996	1.25256	0.0822514	0.000278424	0.787106		Erythritol	0.0231877	0.00177575	0.0391999	0.00830957	0.00423166	1.69055
Methionine	1.19272	0.110053	1.84879	0.149839	0.000296926	1.55006		b-Alanine	1.55884	0.237908	2.37964	0.423318	0.00428983	1.52655
Trehalose	4.13583	0.984144	1.66665	0.364865	0.000390693	0.402978		C4H4O4 [Fumarate|Maleate]	0.246102	0.0380018	0.523842	0.119951	0.0124242	2.12856
b-Alanine	1.55884	0.237908	2.55088	0.466174	0.00261017	1.6364		C5H10O5 [Ribulose|Xylulose]	1.15318	0.127615	0.932379	0.0959563	0.0160939	0.808527
Orthophosphate	1.2217	0.129204	1.55299	0.104448	0.00453459	1.27117		trans-4-Hydroxyproline	4.78517	1.16275	2.3864	0.537546	0.0190771	0.498707
Valine	0.856223	0.126023	1.22537	0.0728518	0.00477322	1.43113		Pyruvate	0.857727	0.0886708	1.13782	0.186374	0.0200906	1.32656
Tyrosine	0.912514	0.0953266	1.22469	0.0902981	0.00478773	1.34211		Glycine	1.1938	0.166865	0.949411	0.0990791	0.0202113	0.795284
Urea (2TMS)	1.0849	0.123697	1.44725	0.202979	0.00761186	1.33399		Tyrosine	0.912514	0.0953266	1.27	0.258023	0.0384303	1.39176
Glutamate	1.05513	0.0966178	0.850264	0.0874587	0.00774944	0.805839		Glutamate	1.05513	0.0966178	0.840791	0.135184	0.0397529	0.796861
Aspartate	2.52291	0.20951	1.2512	0.309523	0.00861772	0.495934		Phenylalanine	0.711964	0.131807	0.996597	0.233573	0.0607337
Leucine	0.748949	0.166876	1.13398	0.104434	0.0100182	1.5141		myo-Inositol	1.59135	0.0723996	1.32141	0.226272	0.0704086
(r|x) Mannose	0.959386	0.135219	0.657141	0.0264252	0.0100454	0.68496		(r|x) Mannose	0.959386	0.135219	1.8851	0.735734	0.084782
C5H10O5 [Ribulose|Xylulose]	1.15318	0.127615	0.916881	0.105529	0.0121649	0.795087		Rhamnose	1.37646	0.0840411	1.18801	0.181411	0.0892215
trans-4-Hydroxyproline	4.78517	1.16275	8.74917	0.921003	0.0152111	1.82839		Butanoic acid, 4-amino-	0.283296	0.0287033	0.547889	0.251604	0.0977722
Serine	1.62415	0.223986	2.03778	0.0747663	0.0193505	1.25468		Adenine	1.48124	0.281023	1.19972	0.153405	0.0980964
Phenylalanine	0.711964	0.131807	1.02171	0.105494	0.022085	1.43505		Asparagine	2.88976	0.398795	2.42978	0.317286	0.113368
Tryptophan	0.830262	0.205059	1.20796	0.106465	0.0268557	1.45492		Alanine	0.541028	0.0383223	0.668516	0.154921	0.143184
Asparagine	2.88976	0.398795	2.25822	0.216355	0.0349466	0.781455		Tryptophan	0.830262	0.205059	1.03897	0.202935	0.174952
Adenine	1.48124	0.281023	1.11527	0.114321	0.0352518	0.752928		5-Oxoproline	1.0013	0.0898023	0.90204	0.0222871	0.185032
(r|z) Spermidine	1.12272	0.120725	0.960757	0.135516	0.0815999			Histidine	1.55191	0.405527	1.05212	0.447004	0.196683
Lysine	2.59687	0.142228	2.40815	0.180097	0.106274			Glucose	10.8646	2.37916	4.22058	3.61329	0.293203
Glycine	1.1938	0.166865	1.3222	0.102592	0.176924			Ornithine	1.94608	0.414897	1.58698	0.512146	0.312389
Rhamnose	1.37646	0.0840411	1.46128	0.0974417	0.177957			(r|z) Spermidine	1.12272	0.120725	1.04126	0.134986	0.325367
Threonine	1.64657	0.177484	1.7807	0.0951032	0.181699			Isoleucine	0.918164	0.0682254	0.974721	0.111025	0.380855
Ornithine	1.94608	0.414897	1.56086	0.203124	0.192626			Leucine	0.748949	0.166876	0.809716	0.089425	0.444263
Glucose	10.8646	2.37916	8.5939	0.0138747	0.389706			(r|x) C5H10O5 [Ribose|Ribulose]	0.161339	0.0817622	0.116493	0.0209518	0.615377
(r|x) C5H10O5 [Ribose|Ribulose]	0.161339	0.0817622	0.203744	0.0782566	0.409362			(r|x) C5H12O5 [Ribitol|Arabitol]	0.159253	0.0799182	0.115176	0.0212979	0.615974
Pyruvate	0.857727	0.0886708	0.958088	0.176884	0.427999			Methionine	1.19272	0.110053	1.15817	0.129531	0.66421
Glutamine	2.63975	0.416218	2.93337	0.652104	0.480576			Valine	0.856223	0.126023	0.880295	0.130937	0.772176
Erythritol	0.0231877	0.00177575	0.0250976	0.0044289	0.507905			Glycerol	1.61068	0.15358	1.67564	0.333638	0.78262
(r|x) C5H12O5 [Ribitol|Arabitol]	0.159253	0.0799182	0.16626	0.0486583	0.664331			Serine	1.62415	0.223986	1.58575	0.19135	0.801506
Histidine	1.55191	0.405527	1.46847	0.292089	0.826975			Lysine	2.59687	0.142228	2.57264	0.472298	0.813327
Uracil	1.03809	0.368371	1.02358	0.212289	0.896758			Orthophosphate	1.2217	0.129204	1.2198	0.306083	0.855807
5-Oxoproline	1.0013	0.0898023	0.97011	NA	NA			Uracil	1.03809	0.368371	0.958132	0.139721	0.867082
Glycerol 3-P	0.631783	NA	0.844921	0.10425	NA			Glycerol 3-P	0.631783	NA	0.878672	0.41746	NA
Fructose [|Psicose]	1.61629	NA	0.939528	0.544485	NA			Fructose [|Psicose]	1.61629	NA	NA	NA	NA
Glucose	2.09889	NA	1.8766	0.0750694	NA			Glucose	2.09889	NA	1.70926	0.109132	NA
Citric acid	0.907652	NA	1.03029	0.069559	NA			Citric acid	0.907652	NA	0.233651	0.208409	NA
Citrulline	2.80793	NA	3.03434	0.125624	NA			Citrulline	2.80793	NA	2.36661	0.632299	NA
Identified metabolites		44
Significant	MO80069	24
	SP260548	14
